# Roles of Tubulin Concentration during Prometaphase and Ran-GTP during Anaphase of *C. elegans* meiosis

**DOI:** 10.1101/2024.04.19.590357

**Authors:** Ting Gong, Karen L. McNally, Siri Konanoor, Alma Peraza, Cynthia Bailey, Stefanie Redemann, Francis J. McNally

**Affiliations:** Department of Molecular and Cellular Biology University of California, Davis Davis, CA 95616 USA; Department of Cell Biology University of Virginia, School of Medicine Charlottesville, VA, USA

## Abstract

In many animal species, the oocyte meiotic spindle, which is required for chromosome segregation, forms without centrosomes. In some systems, Ran-GEF on chromatin initiates spindle assembly. We found that in *C. elegans* oocytes, endogenously-tagged Ran-GEF dissociates from chromatin during spindle assembly but re-associates during meiotic anaphase. Meiotic spindle assembly occurred after auxin-induced degradation of Ran-GEF but anaphase I was faster than controls and extrusion of the first polar body frequently failed. In search of a possible alternative pathway for spindle assembly, we found that soluble tubulin concentrates in the nuclear volume during germinal vesicle breakdown. We found that the concentration of soluble tubulin in the metaphase spindle region is enclosed by ER sheets which exclude cytoplasmic organelles including mitochondria and yolk granules. Measurement of the volume occupied by yolk granules and mitochondria indicated that volume exclusion would be sufficient to explain the concentration of tubulin in the spindle volume. We suggest that this concentration of soluble tubulin may be a redundant mechanism promoting spindle assembly near chromosomes.
