## Supplemental data 3 for "Roles of Tubulin Concentration during Prometaphase and Ran-GTP during Anaphase of *C. elegans* meiosis"

### Sheet: Figure 1
Figure 1B
background strain(-Auxin)	unhatched	hatched	total eggs laid	background strain(+Auxin)	unhatched	hatched	total eggs laid	Ran-2::AID::Halo(-Auxin)	unhatched	hatched	total eggs laid	Ran-2::AID::Halo(+Auxin)	unhatched	hatched	total eggs laid	Ran-3::AID::Halo(-Auxin)	unhatched	hatched	total eggs laid	Ran-3::AID::Halo(+Auxin)	unhatched	hatched	total eggs laid
parent 1	0	200	200		0	327	327		0	232	232		/	/	0		0	99	99		/	/	0
parent 2	0	267	267		0	265	265		0	200	200		/	/	0		0	168	168		/	/	0
parent 3	0	268	268		0	280	280		0	213	213		/	/	0		0	133	133		/	/	0
parent 4	0	277	277		0	294	294		0	238	238		/	/	0		3	120	120		/	/	0
parent 5	0	234	234		0	300	300		0	220	220		/	/	0		1	163	163		/	/	0
parent 6	0	250	250		0	315	315		0	209	209		/	/	0		0	119	119		/	/	0
parent 7	0	248	248		0	323	323		0	207	207		/	/	0		0	136	136		/	/	0
parent 8	0	227	227		0	295	295		0	216	216		/	/	0		0	163	163		/	/	0
parent 9	/	/	/		/	/	/		0	228	228						7	166	166		/	/	0
parent 10	/	/	/		/	/	/		0	227	227						/	/	/		/	/	0
total			1971				2399				2190				0				1289				0

### Sheet: Figure 2
Figure 2B	RAN-3::AID::HALO fluorescence intensity
Left: nucleoplasm to BG									rIght: chromosome to BG
	Control(-Auxin)	Control(+4hr Auxin)	Control(+6hr Auxin)		RAN-3::AID::HALO(-Auxin)	RAN-3::AID::HALO(+4hr Auxin)	RAN-3::AID::HALO(+6hr Auxin)		Control(-Auxin)	Control(+4hr Auxin)	Control(+6hr Auxin)		RAN-3::AID::HALO(-Auxin)	RAN-3::AID::HALO(+4hr Auxin)	RAN-3::AID::HALO(+6hr Auxin)
	1.11506	1.10075	1.003		2.12467	1.14356	1.03262		1.01611	1.10236	1.02525		2.08128	1.35839	1.1
	1.26556	1.01666	1.06		2.18879	1.10159	1.15377		1.02583	1.12237	1.026		2.03381	1.28648	1.09
	1.116	1.00743	1.009		1.89086	1.0792	1.11932		1.02584	1.12091	1.01765		1.44746	1.34266	1.23
	1.04237	1.04463	1.1		1.3529	1.03205	1.12936		1.03334	1.06794	1.01174		1.57687	1.31215	1.15
	1.05496	1.01719	1.12		1.76007	1.63567	1.1405		1.0185	1.04903	1.00575		1.59393	1.41214	1.11
	1.17026	1.10227	1.013		1.40976	1.59113	1.03348		1.02186	1.07292	1.00139		1.66072	1.50329	1.25
	1.26177	1.07163	1.024		1.58704	1.5037	1.13007		1.03047	1.00675	1.00326		1.36885	1.35988	1.22
	1.05687	1.04713	1.028		1.38748	1.4404	1.03014		1.02968	1.08496	1.06498		1.30955	1.30393	1.08
	1.04333	1.0063	1.053		1.41871	1.16983	1.03585		1.03053	1.07901	1.04163		1.29177	1.53483	1.16
	1.25512	1.10084	1.004		1.30996	1.29116	1.04798		1.04618	1.08326	1.04579		1.89284	1.38947	1
	1.01878	1.03418			1.86474	1.40862	1.09685		1.05513	1.02964	1.03986		1.6196	1.44564	1.14
	1.0144	1.05216			1.51142	1.31535	1.04321		1.05825	1.02293	1.02689		1.93353	1.4293	1.23
	1.28842	1.15252			1.31413	1.20956	1.03804		1.03117		1.02603		1.69247	1.51909
	1.17231				1.36691	1.26312	1.14099		1.03931		1.03248		1.67518	1.46362
					1.40728	1.35835	1.03891				1.02348		1.69998	1.22995
					1.65268	1.2563					1.03109		1.47315	1.25751
					1.67851	1.34244							1.52775	1.19509
					1.42314	1.2333								1.60791
					2.23686	1.13165								1.54317
					2.43607	1.16757								1.5164
					2.05162	1.16026
					1.91303	1.05814
					1.70816	1.63382
					1.95968	1.44587
					1.68074	1.56403
					1.80501	1.82966
					1.90167	1.43779
					1.81245	1.21665
					1.85515	1.29478
						1.23837
						1.38484
						1.69881
						1.59463
						1.42341
Figure 2D	RAN-2::AID::HALO fluorescence intensity
Left: nucleoplasm to BG									Right: nuclear envolope to BG
	Control(-Auxin)	Control(+4hr Auxin)	Control(+6hr Auxin)		RAN-2::AID::HALO(-Auxin)	RAN-2::AID::HALO(+4hr Auxin)	RAN-2::AID::HALO(+6hr Auxin)		Control(-Auxin)	Control(+4hr Auxin)	Control(+6hr Auxin)		RAN-2::AID::HALO(-Auxin)	RAN-2::AID::HALO(+4hr Auxin)	RAN-2::AID::HALO(+6hr Auxin)
	1.11506	1.10075	1.003		1.33926	1.13537	1.0694		1.16	1.145	1.15		1.8	1.09	1.235
	1.26556	1.01666	1.06		1.77928	1.20356	1.11238		1.195	1.115	1.095		2.72	1.085	1.105
	1.116	1.00743	1.009		1.60913	1.13449	1.13602		1.195	1.085	1.12		1.87	1.16	1.11
	1.04237	1.04463	1.1		1.23846	1.05343	1.0639		1.18	1.085	1.13		2.125	1.17	1.3
	1.05496	1.01719	1.12		1.46458	1.12802	1.09308		1.23	1.14	1.09		1.395	1.125	1.42
	1.17026	1.10227	1.013		1.33241	1.11622	1.13536		1.265	1.195	1.085		1.655	1.17	1.065
	1.26177	1.07163	1.024		1.21542	1.05369	1.03619		1.26	1.09	1.085		1.53	1.21	1.3
	1.05687	1.04713	1.028		1.20456	1.16328	1.08816		1.195	1.095	1.115		1.765	1.31	1.25
	1.04333	1.0063	1.053		1.35948	1.29595	1.10887		1.18	1.125	1.135		2.43	1.115	1.17
	1.25512	1.10084	1.004		1.20964	1.13806	1.15771		1.21	1.135	1.1		1.38	1.055	1.315
	1.01878	1.03418			1.24422	1.27824	1.1207
	1.0144	1.05216			1.37456	1.15972	1.11599
	1.28842	1.15252			1.62786	1.11258	1.11987
	1.17231				1.64649	1.16494	1.11506
					1.28278	1.18479	1.12755
					1.34577	1.13041	1.11585
					1.24153	1.21573	1.19096
					1.21666	1.21798	1.1384
					1.30397	1.1073
					1.3452	1.13349
					1.20029	1.07708
						1.30611
						1.07623
						1.07233
						1.12407
						1.19121
						1.13713
						1.05073

### Sheet: Figure 3
Figure 3D: fluorescence intensity difference over time
time(min)	Tubulin							Free Histone
	Oocyte 1	Oocyte 2	Oocyte 3	Oocyte 4	Oocyte 5	Oocyte 6	Oocyte 7	Oocyte 1	Oocyte 2	Oocyte 3	Oocyte 4	Oocyte 5	Oocyte 6	Oocyte 7
-5	-25.416			-45.779				47.786			67.837
-4	-24.731			-50.396				45.723			72.382
-3	-14.858			-53.771	-21.005			43.319			63.529	24.253
-2	-11.949			-45.566	-15.957		-40.198	39.68			54.86	20.336		19.019
-1	-5.641	-10.794	-27.368	-33.389	-3.899	-14.37	-36.331	35.314	20.54	30.916	38.77	17.749	3.245	15.799
0	0.066	0.893	8.698	1.689	1.841	1.442	3.367	28.054	14.857	16.638	31.51	13.052	1.25	9.715
1	19.34	9.821	34.555	35.663	6.909	8.259	25.898	18.022	12.732	16.727	33.751	11.965	3.224	7.187
2	24.188	27.085	33.667	41.196	20.466	18.629	46.053	13.372	7.455	13.08	30.533	4.976	0.281	4.814
3	23.129	40.052	47.802	60.036	28.437	18.069	40.287	10.471	5.531	6.328	26.787	3.774	-0.554	4.458
4	34.76	46.123		73.528	28.861	24.508	20.76	9.183	4.415		21.385	-0.222	-0.694	3.644
5	33.5	49.205		87.223	31.772	37.421		7.758	1.729		16.141	0.513	-1.7
6	59.059	39.531		107.152				8.21	3.929		14.844
7	53.033			110.277				8.635			15.349
Figure 3E: ratio of Tubulin Fluorescence before and afetr GVBD
	Before GVBD	After GVBD
	0.918548	1.14629
	0.884046	1.13425
	0.914448	1.07492
	0.899991	1.16195
	0.897717	1.20588
	0.898579	1.20497
	0.898766	1.21015
	0.866185	1.19845
	0.9	1.15898
	0.793462	1.19053
	0.878564	1.1009
	0.839218	1.13417
	0.843451	1.24154
	0.825176	1.2032
	0.88	1.17267
	0.815185	1.14069
		1.16909
		1.24388
		1.13388
		1.08348
		1.26543
		1.20978
		1.06458

### Sheet: Figure 4
	Figure 4B	Ratio of Fluorescence in nucleus to cytoplasm
		GFP::GCN4-pLI
	frame(1min interval)	tubulin ratio				histone ratio nucleus/cyto
		FM971 #12	Fm971 #13	FM970 #12	Fm970 #15	FM971 #12	Fm971 #13	FM970 #12	Fm970 #15
	-10			0.894585	0.908489			1.17165	1.20287
	-9			0.870958	0.909291			1.17537	1.19738
	-8			0.889313	0.966597			1.18529	1.17339
	-7			0.880679	0.938431			1.20659	1.19507
	-6			0.919612	0.931206			1.17446	1.18162
	-5	0.927187		0.916268	0.929032	1.10935		1.20607	1.16291
	-4	0.914451		0.890345	0.974715	1.087		1.17777	1.08809
	-3	0.923355		0.901045	0.950998	1.06364		1.12487	1.066
	-2	0.941887		1.06208	0.952766	1.05381		1.12165	1.05967
	-1	0.96422	0.980253	1.07175	0.955085	1.03679	1.03312	1.07813	1.04328
	0	0.968411	0.985704	1.07688	1.10284	1.00758	1.01495	1.05092	1.0508
	1	1.05555	0.999133	1.0905	1.09876	1.01291	1.0073	1.03348	1.02004
	2	1.15826	1.04021	1.11616	1.10552	1.00387	1.00614	1.0563	1.01308
	Figure 4C	Ratio of Fluorescence in nucleus to cytoplasm
		GFP::unpoly Tub
	Time(min)	Tubulin			Histone
		#7	#8	#2	#7	#8	#2
	-10	0.926297	0.923944	0.946945	1.10495	1.10194	1.14519
	-9	0.862463	0.935211	0.929879	1.10518	1.11848	1.1573
	-8	0.880926	0.926761	0.918172	1.11884	1.11984	1.09838
	-7	0.90824	0.957746	0.93728	1.10927	1.11572	1.07406
	-6	0.875434	0.962893	0.957254	1.10217	1.11253	1.04428
	-5	0.869463	0.972687	0.942089	1.07988	1.1069	1.02235
	-4	0.898189	0.961783	0.925998	1.0864	1.08633	1.02254
	-3	0.915246	0.925679	0.945794	1.0705	1.08575	1.02328
	-2	0.968194	0.992862	0.987477	1.06222	1.06544	1.01562
	-1	1.03788	1.00994	1.0055	1.00399	1.04117	1.0111
	0	1.08906	1.04883	1.16593	0.999995	1.0333	1.01179
	1	1.20814	1.09216	1.19414	0.995211	1.01761	1.00359
	2	1.23253	1.15987		0.995819	1.01257
	Figure 4D Left		GFP::GCN4-pLI
bGVBD	0.710145	0.866667	0.866667	0.901235	0.949153	0.903704	0.736842	0.767442	0.784946	0.841584	0.816514	0.855204	1.07426	1.18719	1.14216	1.26549	1.225	1.33051	1.15942	1.26961	1.23188	1.133	1.09756	1.31675
GVBD	1.23711	1.17808	1.25	1.25714	1.33846	1.13514	1.1365	1.02994	1.00518				0.995902	1.01435	1.04286	1.03349	1.00976	1.00485	1.04831	1.00971	0.995169
aGVBD	1.35484	1.2	1.32836	1.42254	1.43299	1.31579	1.24845	1.18945	1.08586				0.970833	1.00957	1.02381	1.01442	1.01449	1.0098	1.01887	0.985507	0.990244
MI	1.52381	1.42308	1.66667	1.39394	1.38514	1.34272	1.05786	1.09774					1.01695	1.00966	1.01449	1.00966	1.00971	0.980815	1.00976	1.00488
AI	1.07692	1.05263	0.948718	0.992366	0.959016								1.00417	1.00495	1.03846	0.990291	0.997561
MII	1.05556	1.36975											1.0197	1.04555
AII	1	1.04494											1.0099	1.03097
	Figure 4D Right		Unpolymerizable Tub
bGVBD	0.905569	0.946945	0.876923	0.880926	0.934978	0.93787	1.08559	0.929245	0.933481	0.642336	1.16667	1.24519	1.34146	1.11884	1.14634	1.33175	1.25871	1.07353	1.35514	1.14146
GVBD	1.16593	1.08906	1.12727	1.1269	1.05	1.15	1.08	1.08	1.14	1.06	1.01429	0.999995	1.02885	1.00962	1.04	1.03	1.02	0.98	0.99	0.97
aGVBD	1.20192	1.16386	1.11899	1.23253	1.31579	1.25231	1.23902	1.3	1.12	1.16	1.04975	1.03333	1.00952	0.995819	0.997592	1.00962	1.0098	1	1.03	1.02
MI	1.53388	1.13	1.23	1.36	1.27	1.14	1.36	1.37	1.22	1.23	1.03	1	1.04	1.01	1	1.03	1.03	1.03	1.02	1.02
AI	1.06921	1.05	1.07	1.07	1.05	1.04	1.05	1.07	1.07	1.06	1.03	1.03	1.02	1	1.03	1.01	1	1.03	1.04	1.02
MII	1.18782	1.23	1.13	1.24	1.12	1.19	1.2	1.19	1.14	1.16	1.02	1.01	1.01	1.01	1.01	1.02	1	1.03	1.03	1.02
AII	1	1.04	1.01	1.04	1.01	1.04	1	1.02	1.02	1.03	1.02	1	1.01	1	1.01	1	1.02	1.02	1.02	1.02

### Sheet: Figure 6
	Figure 6E	ribosomes per square Micron
	Metaphase I Spindle	Metaphase I Cytoplasm	Metaphase II Spindle	Metaphase II Cytoplasm
	426	369	342	378
	440	410	411	366
	476	446	357	424
	460	428	408	252
	382	399	417	421
	386	415	420	405
	389	345	395	394
	393	363	465	431

### Sheet: Figure 7
	Figure 7D	Ratio of Fluorescence in nucleus to cytoplasm
	HALO(-1 oocyte)	HALO(-2 oocyte)	GFP(-1 oocyte)	GFP(-2 oocyte)
	1.41176	1.45455	2.18919	1.95238
	1.91892	1.22368	1.38372	1.55385
	1.64286	1.54023	1.4	2
	2	1.35294	1.40323	1.47619
	2.08	1.92727	2.33333	1.84444
	1.76744	1.26667	1.35385	1.70833
	1.58106	1.30789	1.94828	1.36364
	1.6276	1.46328	1.83077	1.62687
	1.48872	1.9768	1.62687	1.625
	2.72646	1.28118	1.625
	1.26732
	Figure 7F	Ratio of Fluorescence in nucleus to cytoplasm
	GFP										HIS
bGVBD	1.33113	2.60464	1.87363	3.36017	1.90747	2.54069	1.65273	1.40159	1.63654	1.15582	1.08304	1.11034	1.17229	1.10672	1.14321	1.14281	1.24554	1.14254	1.068	1.11511
GVBD	1.14034	1.10508	1.13	1.12	1.109	1.123	1.132	1.119	1.328	1.229	1.04	1.03	1	0.97	0.99	0.989	1.01	1.02	1.02	1
aGVBD	0.994856	1.08789	1.07	1.05	0.97	1.03	1.02	0.999	1.01	1.06	1.04	1.03	0.99	0.98	1.01	1.03	1.02	1.02	1.01	0.99

### Sheet: Figure 8
Figure 8C
time(min)	GFP							Histone
	oocyte 1	oocyte 2	oocyte 3	oocyte 4	oocyte 5	oocyte 6	oocyte 7	oocyte 1	oocyte 2	oocyte 3	oocyte 4	oocyte 5	oocyte 6	oocyte 7
-10			0.746524	0.737194	0.669532	0.594457				1.06422	1.08562	1.06242	1.05604
-9.5			0.759799	0.738338	0.651514	0.614809				1.06704	1.0866	1.06354	1.05917
-9			0.767356	0.737462	0.662216	0.612846				1.06673	1.08418	1.05533	1.05517
-8.5			0.776142	0.726034	0.606998	0.604181				1.06319	1.08724	1.05169	1.07236
-8			0.7295	0.724668	0.60512	0.609451				1.05943	1.08915	1.04203	1.06868
-7.5			0.729124	0.729036	0.59767	0.601766				1.06425	1.0826	1.04749	1.06294
-7			0.721381	0.724359	0.621672	0.643118				1.06477	1.08513	1.03043	1.06193
-6.5			0.724906	0.710733	0.625534	0.636745				1.0674	1.08811	1.0333	1.06498
-6			0.722039	0.715481	0.676156	0.686292				1.0634	1.08367	1.03499	1.06566
-5.5			0.735036	0.701953	0.668297	0.695416				1.08283	1.08729	1.04267	1.06125
-5	0.64	0.66486	0.728857	0.703169	0.661896	0.721482		1.13	1.1542	1.07926	1.08324	1.03196	1.05893
-4.5	0.58	0.60256	0.742421	0.706053	0.661723	0.631948		1.12	1.14988	1.07403	1.09391	1.03527	1.04528
-4	0.58	0.601197	0.741545	0.682578	0.646798	0.619724		1.11	1.13623	1.07836	1.08605	1.03845	1.03818
-3.5	0.58	0.600212	0.72745	0.693352	0.67125	0.634065		1.1	1.12631	1.08164	1.08378	1.02506	1.03401
-3	0.57	0.599401	0.736169	0.687497	0.663689	0.576534		1.103	1.12409	1.07271	1.07538	1.02699	1.03967
-2.5	0.57	0.596597	0.733707	0.6857	0.670335	0.598803		1.079	1.09087	1.06851	1.07338	1.01799	1.03027
-2	0.57	0.596217	0.755623	0.670476	0.672792	0.588916		1.0684	1.08179	1.06536	1.06298	1.01705	1.02555
-1.5	0.565807	0.603955	0.732551	0.663251	0.661009	0.606486	1.05331	1.05636	1.06756	1.04852	1.04012	1.015	1.02408	1.05331
-1	0.662914	0.616222	0.752088	0.675554	0.648424	0.599597	1.04695	1.03847	1.04762	1.04016	1.03167	1.00746	1.02022	1.04695
-0.5	0.679357	0.602507	0.74955	0.667688	0.677374	0.612254	1.0396	1.02592	1.03213	1.02696	1.03075	1.00714	1.01695	1.0396
0	0.694683	0.618049	0.748651	0.686348	0.707971	0.719244	1.02639	1.02865	1.02594	1.02403	1.02731	1.00714	1.01277	1.02639
0.5	0.698961	0.610875	0.75515	0.691154	0.78999	0.693373	1.0262	1.02435	1.03	1.01948	1.01858	1.00607	1.01002	1.0262
1	0.852891	0.629754	0.768914	0.685564	0.794871	0.71471	1.02141	1.01536	1.0297	1.02159	1.00848	1.0046	1.00619	1.02141
1.5	0.884941	0.63911	0.780248	0.687256	0.884703	0.715187	1.02141	1.01166	1.02958	1.01648	1.00905	1.00228	1.00389	1.02141
2	0.919352	0.663323	0.80482	0.720022	1.00961	0.591963	1.02046	1.01006	1.02639	1.01316	1.00135	1.00653	0.995717	1.02046
2.5	0.917312	0.505236	0.819243	0.747331	0.961115	0.623234	1.02364	1.01129	1.02462	1.00955	1.00377	1.00172	0.995917	1.02364
3	0.935204	0.652197	0.846523	0.744728	1.01312	0.632259	1.01925	1.00838	1.00904	1.00645	0.999542	1.00134	0.996909	1.01925
3.5	0.941746	0.614659	0.861624	0.75216	0.987994	0.688326	1.01794	1.01154	1.00892	1.01207	0.99922	1.00093	0.996641	1.01794
4	0.976333	0.703909	0.873573	0.77867	0.969765	0.683623		1.00955	1.00641	1.00869	1.00252	1.00652	0.996325
4.5	0.982049	0.604903	0.879498	0.793145	0.960189	0.722161		1.01051	1.0063	1.00837	0.99899	1.00166	1.00031
5	0.945356	0.910923	0.869691	0.784523	0.962172	0.802989		1.0064	1.00549	1.01111	0.99899	1.00079	0.996547
5.5	1.03223	0.989016		0.725369	0.970223	0.86367		1.00726	1.01355		0.999829	1.00006	1.00091
6	1.05557	1.02021			0.937067	0.838988		1.01148	1.00987			0.999757	0.999842
6.5	1.001	1.00357			0.96301	0.616529		1.004	1.01447			1.00285	0.996282
7	1.0005	1.01122			1.08335			1.0012	1.01368			1.00519
7.5	0.999	0.96244			1.1232			1.006	1.0168			1.00601
8	0.995	0.991174			1.02415			1.011	1.01342			1.00266
Figure 8D
time(min)	GFP			Histone
	#2	#3	#5	#2	#3	#5
-5	0.679626	0.647765	0.907887	1.09944	1.10712	1.09696
-4.5	0.693273	0.632811	0.893154	1.1057	1.0916	1.10639
-4	0.684607	0.625332	0.898641	1.09112	1.08896	1.09781
-3.5	0.692528	0.652634	0.892756	1.07013	1.08088	1.09608
-3	0.691525	0.651313	0.888868	1.063	1.08039	1.08447
-2.5	0.715139	0.645998	0.898154	1.05554	1.069	1.07382
-2	0.720924	0.644842	0.864809	1.05836	1.08034	1.07018
-1.5	0.734163	0.661196	0.877528	1.04799	1.05914	1.05377
-1	0.72958	0.661587	0.905321	1.04208	1.03755	1.05031
-0.5	0.745037	0.660671	0.875922	1.01909	1.02552	1.02985
0	0.75249	0.657351	0.89892	1.02047	1.03949	1.0223
0.5	0.753918	0.684315	0.90537	1.01785	1.02659	1.01532
1	0.765301	0.669493	0.905917	1.00917	1.01091	1.01754
1.5	0.76535	0.662828	0.944418	1.0126	1.00959	1.01719
2	0.767317	0.661341	0.91524	1.00627	1.00829	1.01807
2.5	0.759806	0.660509	0.901453	1.00452	1.00853	1.01666
3	0.78833	0.672804	0.914498	1.00481	1.0115	1.01191
3.5	0.731292	0.671539	0.919006	1.0028	1.01108	1.01018
4	0.712593	0.665386	0.902985	1.00062	1.01403	1.01059
4.5	0.730598	0.67131	0.848253	0.999696	1.01687	1.01308
5	0.752968	0.663463	0.963659	0.999696	1.01242	1.01053
5.5	0.74563	0.646182		1.00442	1.00571
6	0.748959	0.65878		1.00114	1.00065
6.5	0.70834	0.689678		0.999845	1.0076
7	0.703499	0.687552		0.999565	1.0064
7.5	0.790906	0.587811		0.999565	1.00407
8	0.651084	0.627975		0.999565	1.00153

### Sheet: Figure S1
Figure S1B	Nuclei Size
Control(0hr Auxin)	Control(+4hr Auxin)	Control(+6hr Auxin)	Control(+36hr Auxin)		Ran-3-AID-Halo (- Auxin)	Ran-3-AID-Halo (+ 4 hrs Auxin)	Ran-3-AID-Halo (+ 6 hrs Auxin)	Ran-3-AID-Halo (+ 36 hrs Auxin)		Ran-2-AID-Halo (- Auxin)	Ran-2-AID-Halo (+ 4 hrs Auxin)	Ran-2-AID-Halo (+ 6 hrs Auxin)
10.4	10.49	10.89	11.39		9.002	7.346	8.73	5.063		11.215	10.084	9.7958
10.64	11.4	10.65	10.59		10.64	8.788	8.836	5.733		10.181	11.178	11.9934
11.04	11.4	11.06	11		10.22	8.38	8.466	5.057		9.81	10.462	10.8361
11.25	10.55	10.49	11.03		10.199	8.534	8.144	5.68		10.873	11.492	10.3093
11.17	11.25	11.29	11.5		10.796	8.057	7.306	5.218		11.693	11.166	10.6803
11.03	10.34	10.76	10.89		10.286	8.068	8.364	5.929		10.911	10.061	10.7724
11.61	10.609	11.15	10.99		10.043	8.466	7.68	5.204		11.971	10.707	11.2144
10.03	10.996	10.4	11.53		9.859	7.694	8.06	5.204		11.881	10.835	9.8553
10.88	10.877	10.77	10.29		11.53	8.114	8.268	5.762		11.61	11.365	8.3077
11.76	11.186	11.11	10.11		10.846	8.004	8.394	5.608		11.771	10.378	11.3293
	10.77				9.918	8.868		4.959		10.64
	10.288				10.853	8.602				11.75
					10.654	7.974
					11.716	8.146
					10.672
					10.948
					11.559
Figure S1D	MT fluorescence Ratio
Control(0hr Auxin)	Control(+4hr Auxin)	Control(+6hr Auxin)	Control(+36hr Auxin)		Ran-3-AID-Halo (- Auxin)	Ran-3-AID-Halo (+ 4 hrs Auxin)	Ran-3-AID-Halo (+ 6 hrs Auxin)	Ran-3-AID-Halo (+ 36 hrs Auxin)		Ran-2-AID-Halo (- Auxin)	Ran-2-AID-Halo (+ 4 hrs Auxin)	Ran-2-AID-Halo (+ 6 hrs Auxin)
0.897472	0.872867	0.918924	0.892122		0.895987	0.945872	0.911653	0.965522		0.930628	0.974363	0.947092
0.924505	0.867039	0.917634	0.830185		0.92885	0.93721	0.944199	0.964427		0.974372	0.942568	0.949129
0.904001	0.87877	0.895314	0.940835		0.879379	0.923428	0.897902	0.919395		0.902747	0.852277	0.928512
0.912377	0.842577	0.881524	0.898832		0.866613	0.990828	0.974783	0.98956		0.906501	0.919588	0.928144
0.893111	0.902626	0.91198	0.88887		0.88027	0.954731	0.925597	1.01599		0.879301	0.953244	0.942815
0.885638	0.887749	0.904817	0.876427		0.892345	0.934746	0.963436	1.00198		0.861136	0.921631	0.869302
0.893537	0.884735	0.880435	0.895451		0.899034	0.865644	0.952555	1.0409		0.951048	0.930642	0.953811
0.864056	0.915839	0.919031	0.832424		0.89145	0.945459	0.915447	1.01101		0.866856	0.941498	0.933859
0.862692	0.827473	0.907374	0.8983		0.893933	0.913489	0.892201	1.02143		0.901858	0.893563	0.928562
0.88426	0.894285	0.898232	0.903		0.870347	0.895983	0.97265	0.964272		0.836233	0.909903	0.942356
					0.921945			0.974309
					0.886527			1.01582
					0.884844			0.948547
					0.853873			0.950746
					0.877311			1.0479
								0.962394
								0.9703
								0.975349
								1.02406
								1.12118
								1.08778
								1.0406
								1.02548

### Sheet: Figure S2
	Figure 2B	mNG::TBB-2 fluorescence		Figure 2D	GFP::GCN4-pLI fluorescence
	Spinning Disk confocal	Laser Scanning Confocol		Spinning Disk confocal	Laser Scanning Confocol
	0.713043	0.277908		0.954545	0.921986
	0.508197	0.251128		0.898438	0.817204
	0.583333	0.387217		0.953947	0.77098
	0.841121	0.303475		0.954128	0.672862
	0.721429	0.406481		0.792899	0.872946
	0.626506	0.360891		0.90991	0.743596
	0.890805	0.240536		0.988636	0.685331
	0.662338	0.283404		0.98374	0.86442
		0.453956		0.990826	0.856731
				0.883495	0.945521

### Sheet: Figure S4
time(min)	GFP								Histone
	oocyte 1	oocyte 2	oocyte 3	oocyte 4	oocyte 5	oocyte 6	oocyte 7	oocyte 8	oocyte 1	oocyte 2	oocyte 3	oocyte 4	oocyte 5	oocyte 6	oocyte 7	oocyte 8
-5	0.882347	0.773612	0.959432	0.951144		0.796348	0.750697		1.20678	1.14276	1.04372	1.16164		1.14344	1.26816
-4.5	0.884267	0.801857	0.967037	0.918793		1.03278	0.686586		1.21145	1.11512	1.03929	1.15328		1.19189	1.1867
-4	0.894615	0.795401	0.968507	0.789137	0.70502	1.03685	0.669161		1.19784	1.11508	1.02999	1.16334	1.04777	1.16222	1.17144
-3.5	0.9094	0.795668	0.967468	0.806668	0.79601	1.00803	0.672363		1.19478	1.11354	1.03105	1.13918	1.03927	1.15701	1.13574
-3	0.909566	0.781874	0.966795	0.825562	0.791905	0.972521	0.687303		1.14568	1.0978	1.03315	1.1062	1.03466	1.13372	1.1044
-2.5	0.929273	0.679486	0.969054	0.818355	0.853683	0.937587	0.67852		1.20046	1.09613	1.0317	1.1091	1.02386	1.06315	1.10484
-2	0.934943	0.706052	0.968228	0.891304	0.820394	0.956945	0.69731		1.11627	1.08152	1.04136	1.03714	1.01598	1.05575	1.07636
-1.5	0.948779	0.707111	0.968444	0.898822	0.820748	1.10568	0.758151		1.10362	1.05495	1.03245	1.03649	1.01784	1.05188	1.04864
-1	0.986098	0.707448	0.968389	0.908344	0.83189	1.03924	0.775545		1.07203	1.03767	1.02772	1.02855	1.01032	1.03962	1.04667
-0.5	0.995692	0.700747	0.969994	0.903035	0.861101	1.03931	0.792363		1.05951	1.0235	1.02439	1.02384	1.0015	1.02652	1.03963
0	1.03261	0.716425	0.970003	0.907921	0.879134	1.10009	0.940534	0.759248	1.0372	1.01875	1.01669	1.01982	0.997476	1.03105	1.04709	1.02457
0.5	0.925454	0.723026		0.92179	1.06738	1.19703	0.966868	0.745239	0.996465	1.00857		1.02444	0.986953	1.01811	1.03833	1.02206
1	0.955652	0.730109		0.907863	1.15106	1.09792	0.997788	0.680236	1.00978	1.009		1.01119	0.98805	1.02898	1.01781	1.01812
1.5	0.920356	0.751521		0.913539	1.15227	1.09361		0.793987	1.00914	1.00399		1.01293	0.983449	1.01932		1.02027
2	0.997964	0.739364		0.910816	1.27666				1.0091	1.00518		1.01128	0.983884
2.5	0.913731	0.725596		0.930269	0.893801				0.996041	0.999223		1.01832	1
3	1.03253	0.746199		0.943654					1.0049	0.998653		1.01452
3.5	1.042	0.738128		0.94424				1.1039	1.01009	0.996696		1.01369				1.00096
4	1.07033	0.959676		0.939896				1.11577	1.01121	0.993142		1.00993				0.998278
4.5	1.08958	0.766955		0.671835			0.89936	1.08969	0.998831	0.991159		1.00256			1.01019	0.994759
5	1.09	0.762122		1.09135			0.951177		0.996978	0.992066		1.00144			0.990881
5.5	1.08039			0.805017			0.948082		1.00718			1.00451			0.983056
6	1.0226			0.79922			0.975718		1.00855			1.00387			1.01217
6.5	1.05027			0.71617					1.00599			0.999794
7	1.03919			0.65733					1.0066			0.998302
7.5	0.992991			0.606973					1.00577			0.997661
8	0.974855			0.738236					1.00375			1.00076
